# Discovery of five HIV nucleoside analog reverse-transcriptase inhibitors (NRTIs) as potent inhibitors against the RNA-dependent RNA polymerase (RdRp) of SARS-CoV and 2019-nCoV

**DOI:** 10.1101/2020.11.01.363788

**Authors:** Jialei Sun

## Abstract

The outbreak of SARS in 2002-2003 caused by SARS-CoV, and the pandemic of COVID-19 in 2020 caused by 2019-nCoV (SARS-CoV-2), have threatened human health globally and raised the urgency to develop effective antivirals against the viruses. In this study, we expressed and purified the RNA-dependent RNA polymerase (RdRp) nsp12 of SARS-CoV and developed a primer extension assay for the evaluation of nsp12 activity. We found that nsp12 could efficiently extend single-stranded RNA, while having low activity towards double-stranded RNA. Nsp12 required a catalytic metal (Mg^2+^ or Mn^2+^) for polymerase activity and the activity was also K^+^-dependent, while Na^+^ promoted pyrophosphorylation, the reverse process of polymerization. To identify antivirals against nsp12, a competitive assay was developed containing 4 natural rNTPs and a nucleotide analog, and the inhibitory effects of 24 FDA-approved nucleotide analogs were evaluated in their corresponding active triphosphate forms. Ten of the analogs, including 2 HIV NRTIs, could inhibit the RNA extension of nsp12 by more than 40%. The 10 hits were verified which showed dose-dependent inhibition. In addition, the 24 nucleotide analogs were screened on SARS-CoV primase nsp8 which revealed stavudine and remdesivir were specific inhibitors to nsp12. Furthermore, the 2 HIV NRTIs were evaluated on 2019-nCoV nsp12 which showed inhibition as well. Then we expanded the evaluation to all 8 FDA-approved HIV NRTIs and discovered 5 of them, tenofovir, stavudine, abacavir, zidovudine and zalcitabine, could inhibit the RNA extension by nsp12 of SARS-CoV and 2019-nCoV. In conclusion, 5 FDA-approved HIV NRTIs inhibited the RNA extension by nsp12 and were promising candidates for the treatment of SARS and COVID-19.
