## Supplementary Table 1 for "Discovery of five HIV nucleoside analog reverse-transcriptase inhibitors (NRTIs) as potent inhibitors against the RNA-dependent RNA polymerase (RdRp) of SARS-CoV and 2019-nCoV"

### Sheet: a_nsp12 100KD
	SARS-CoV nsp12 (90KD)
	Protein Rank	Description	|Log Prob|	Best score	Total Intensity	# of spectra	# of unique peptides	# of mod peptides	Coverage %	# AA's in protein
	1	>sp|P0C6X7|R1AB_CVHSA Replicase polyprotein 1ab OS=Human SARS coronavirus OX=694009 GN=rep PE=1 SV=1	553.17	954.7	5.01933e+09	876	148	25	12.51	7073
	2	>tr|A0A173G2Q4|A0A173G2Q4_9NIDO ORF1ab polyprotein (Fragment) OS=Bat coronavirus OX=1508220 PE=4 SV=1	21.49	394	10206984	15	3	1	17.09	117
	3	>tr|G8H304|G8H304_CVHSA Nonstructural protein 12 (Fragment) OS=Human SARS coronavirus OX=694009 PE=4 SV=1	18.7	533.5	1.39474e+07	9	3	0	2.6	385
	4	>tr|A0A6H1Z339|A0A6H1Z339_SARS2 ORF1ab polyprotein (Fragment) OS=Severe acute respiratory syndrome coronavirus 2 OX=2697049 GN=ORF1ab PE=4 SV=1	12.05	346.3	1.57207e+07	6	4	0	3.44	349
	5	>tr|F1BYL8|F1BYL8_9BETC Growth factor-like peptide (Fragment) OS=Zaria bat coronavirus OX=989337 PE=3 SV=1	10.01	414.1	9.56714e+07	58	26	2	7.46	2266
	6	>tr|Q0KKI6|Q0KKI6_HUMAN Immunoblobulin light chain (Fragment) OS=Homo sapiens OX=9606 PE=1 SV=1	9.45	368.9	1.08919e+07	32	7	0	24.66	219
	7	>tr|A0A679GH89|A0A679GH89_SARS2 ORF1ab polyprotein (Fragment) OS=Severe acute respiratory syndrome coronavirus 2 OX=2697049 GN=orf1ab PE=3 SV=1	9.18	437.1	2.14326e+06	5	1	1	23.33	60
	8	>tr|A0A6B9UY82|A0A6B9UY82_SARS2 ORF1ab polyprotein (Fragment) OS=Severe acute respiratory syndrome coronavirus 2 OX=2697049 GN=orf1ab PE=3 SV=1	8.88	470	331334	2	1	0	13.68	95
	9	>tr|Q3LZT8|Q3LZT8_BCHK3 2'-O-methyltransferase OS=Bat SARS coronavirus HKU3-3 OX=338606 GN=orf1ab PE=3 SV=1	7.21	494.1	2.48183e+07	28	10	0	0.93	7067
	10	>tr|A0A1B1V5W3|A0A1B1V5W3_9NIDO ORF1ab polyprotein (Fragment) OS=Rhinolophus monoceros coronavirus OX=1881090 PE=4 SV=1	7.05	361.5	3.76483e+06	7	5	2	11.29	124
	2019-nCoV nsp12 (90 KD)
	Protein Rank	Description	|Log Prob|	Best score	Total Intensity	# of spectra	# of unique peptides	# of mod peptides	Coverage %	# AA's in protein
	1	>sp|P0DTD1|R1AB_SARS2 Replicase polyprotein 1ab OS=Severe acute respiratory syndrome coronavirus 2 OX=2697049 GN=rep PE=1 SV=1	527.21	923.4	3.5347e+09	1142	169	27	14.11	7096
	2	>sp|P0DTD3|Y14_SARS2 Uncharacterized protein 14 OS=Severe acute respiratory syndrome coronavirus 2 OX=2697049 GN=ORF14 PE=3 SV=1	2.02	90	1.64836e+07	7	3	0	30.14	73
	3	>sp|P0DTC2|SPIKE_SARS2 Spike glycoprotein OS=Severe acute respiratory syndrome coronavirus 2 OX=2697049 GN=S PE=1 SV=1	0.48	270.5	1.71636e+08	42	15	0	6.44	1273
	4	>sp|P0DTC6|NS6_SARS2 Non-structural protein 6 OS=Severe acute respiratory syndrome coronavirus 2 OX=2697049 GN=6 PE=3 SV=1	0.1	19.3	371066	1	1	0	4.92	61
	5	>sp|P0DTC4|VEMP_SARS2 Envelope small membrane protein OS=Severe acute respiratory syndrome coronavirus 2 OX=2697049 GN=E PE=3 SV=1	0.1	2.5	259262	1	1	0	10.67	75
	6	>sp|P0DTD2|ORF9B_SARS2 Protein 9b OS=Severe acute respiratory syndrome coronavirus 2 OX=2697049 PE=3 SV=1	0.1	41.2	182312	2	1	0	9.28	97
	7	>sp|P0DTC7|NS7A_SARS2 Protein 7a OS=Severe acute respiratory syndrome coronavirus 2 OX=2697049 GN=7a PE=3 SV=1	0.1	9	473711	2	2	0	8.26	121
	8	>sp|P0DTC8|NS8_SARS2 Non-structural protein 8 OS=Severe acute respiratory syndrome coronavirus 2 OX=2697049 PE=3 SV=1	0.1	163	1.7863e+06	6	2	0	6.61	121
	9	>sp|P0DTC5|VME1_SARS2 Membrane protein OS=Severe acute respiratory syndrome coronavirus 2 OX=2697049 PE=3 SV=1	0.09	126.7	5.33522e+06	13	5	0	12.16	222
	10	>sp|P0DTC3|AP3A_SARS2 Protein 3a OS=Severe acute respiratory syndrome coronavirus 2 OX=2697049 GN=3a PE=3 SV=1	0.09	6.3	3.84128e+06	4	4	0	6.91	275
	SARS-CoV nsp13 (55 KD)
	Protein Rank	Description	|Log Prob|	Best score	Total Intensity	# of spectra	# of unique peptides	# of mod peptides	Coverage %	# AA's in protein
	1	>sp|P0C6X7|R1AB_CVHSA Replicase polyprotein 1ab OS=Human SARS coronavirus OX=694009 GN=rep PE=1 SV=1	516.06	952.2	2.39782e+10	1334	153	19	12.05	7073
	2	>tr|Q3LZT8|Q3LZT8_BCHK3 2'-O-methyltransferase OS=Bat SARS coronavirus HKU3-3 OX=338606 GN=orf1ab PE=3 SV=1	15.85	569.3	7.96124e+07	41	18	4	2	7067
	3	>tr|A0A6H0YZZ1|A0A6H0YZZ1_SARS2 ORF1ab polyprotein OS=Severe acute respiratory syndrome coronavirus 2 OX=2697049 GN=ORF1ab PE=4 SV=1	6.27	447.3	5.52985e+06	6	1	0	0.14	7096
	4	>tr|C0KYV9|C0KYV9_9BETC Growth factor-like peptide (Fragment) OS=Murine coronavirus MHV-1 OX=502106 PE=3 SV=1	5.63	268.7	2.00626e+08	95	46	3	11.31	2733
	5	>tr|A0A6H2L8H9|A0A6H2L8H9_SARS2 ORF1ab polyprotein OS=Severe acute respiratory syndrome coronavirus 2 OX=2697049 GN=ORF1ab PE=4 SV=1	5.26	480.6	2.44438e+07	6	1	0	0.1	7096
	6	>tr|Q0KKI6|Q0KKI6_HUMAN Immunoblobulin light chain (Fragment) OS=Homo sapiens OX=9606 PE=1 SV=1	5.25	305.8	6.40315e+06	23	5	0	15.53	219
	7	>tr|E0XIZ2|E0XIZ2_9BETC 2'-O-methyltransferase OS=Bat coronavirus BM48-31/BGR/2008 OX=864596 GN=ORF1ab PE=3 SV=1	4.68	303.2	1.77533e+08	62	27	1	2.7	7064
	8	>tr|A0A6H1PP48|A0A6H1PP48_SARS2 ORF1ab polyprotein OS=Severe acute respiratory syndrome coronavirus 2 OX=2697049 GN=ORF1ab PE=4 SV=1	4.44	426.7	2.00801e+06	1	1	0	0.14	7096
	9	>tr|A0A6G9ZXB4|A0A6G9ZXB4_SARS2 Orf1ab polyprotein OS=Severe acute respiratory syndrome coronavirus 2 OX=2697049 PE=4 SV=1	3.96	242.7	6.51958e+06	4	3	0	0.32	7096
	10	>tr|C0KYW2|C0KYW2_9BETC Non-structural protein ns4 OS=Murine coronavirus MHV-1 OX=502106 PE=3 SV=1	2.18	336.4	2.41307e+07	8	2	0	9.35	139
	SARS-CoV nsp7 (10 KD)
	Protein Rank	Description	|Log Prob|	Best score	Total Intensity	# of spectra	# of unique peptides	# of mod peptides	Coverage %	# AA's in protein
	1	>sp|P0C6X7|R1AB_CVHSA Replicase polyprotein 1ab OS=Human SARS coronavirus OX=694009 GN=rep PE=1 SV=1	157.92	807.8	1.93709e+10	710	71	12	7.03	7073
	2	>tr|E0XIZ2|E0XIZ2_9BETC 2'-O-methyltransferase OS=Bat coronavirus BM48-31/BGR/2008 OX=864596 GN=ORF1ab PE=3 SV=1	13.1	413	4.33534e+07	45	14	4	1.19	7064
	3	>tr|Q0KKI6|Q0KKI6_HUMAN Immunoblobulin light chain (Fragment) OS=Homo sapiens OX=9606 PE=1 SV=1	6.78	371.1	3.54067e+06	15	3	0	11.42	219
	4	>tr|A0A3S6GS72|A0A3S6GS72_CVHSA 2'-O-methyltransferase OS=Human SARS coronavirus OX=694009 GN=orf1ab PE=3 SV=1	5.15	232.7	4.70332e+08	60	17	1	1.87	7050
	5	>tr|C0KYV8|C0KYV8_9BETC 3C-like proteinase OS=Murine coronavirus MHV-1 OX=502106 PE=3 SV=1	2.27	302	3.82352e+07	38	28	0	4.19	4458
	6	>tr|F1BYL6|F1BYL6_9BETC Putative 1a polyprotein (Fragment) OS=Zaria bat coronavirus OX=989337 PE=3 SV=1	1.62	253.5	2.63414e+07	21	14	0	3.95	1974
	7	>tr|A0A6H0JLM2|A0A6H0JLM2_SARS2 ORF1ab polyprotein (Fragment) OS=Severe acute respiratory syndrome coronavirus 2 OX=2697049 GN=ORF1ab PE=4 SV=1	0.7	136.5	2.16193e+06	3	1	0	32.14	28
	8	>tr|A0A6H2EH11|A0A6H2EH11_SARS2 ORF1ab polyprotein OS=Severe acute respiratory syndrome coronavirus 2 OX=2697049 GN=ORF1ab PE=4 SV=1	0.66	112.4	194854	1	1	0	0.17	7096
	9	>tr|A0A6H1TGA2|A0A6H1TGA2_SARS2 ORF1ab polyprotein OS=Severe acute respiratory syndrome coronavirus 2 OX=2697049 GN=ORF1ab PE=4 SV=1	0.65	114.3	1.87514e+08	12	1	0	0.11	7096
	10	>tr|A0A0U2IWM2|A0A0U2IWM2_9BETC Spike glycoprotein OS=SARS-like coronavirus WIV16 OX=1739625 GN=S PE=3 SV=1	0.63	237.6	1.54675e+07	19	9	0	3.82	1255
	SARS-CoV nsp8 (20 KD)
	Protein Rank	Description	|Log Prob|	Best score	Total Intensity	# of spectra	# of unique peptides	# of mod peptides	Coverage %	# AA's in protein
	1	>sp|P0C6X7|R1AB_CVHSA Replicase polyprotein 1ab OS=Human SARS coronavirus OX=694009 GN=rep PE=1 SV=1	347.81	932.5	4.06004e+10	1421	129	40	8.68	7073
	2	>tr|F1BYL7|F1BYL7_9BETC Non-structural protein 6 (Fragment) OS=Zaria bat coronavirus OX=989337 PE=4 SV=1	23.4	581.6	2.00257e+08	52	19	8	8.14	1105
	3	>tr|E0XIZ2|E0XIZ2_9BETC 2'-O-methyltransferase OS=Bat coronavirus BM48-31/BGR/2008 OX=864596 GN=ORF1ab PE=3 SV=1	21.92	543.3	1.39993e+09	114	21	4	2.51	7064
	4	>tr|A0A6H1THD8|A0A6H1THD8_SARS2 ORF1ab polyprotein OS=Severe acute respiratory syndrome coronavirus 2 OX=2697049 GN=ORF1ab PE=4 SV=1	13.84	320.2	3.94498e+07	9	7	6	0.23	7096
	5	>tr|A0A0U1WHK9|A0A0U1WHK9_9ALPC Spike glycoprotein OS=BtRf-BetaCoV/HeN2013 OX=1503297 PE=4 SV=1	5.65	451.6	3.20701e+08	78	13	0	8.06	1241
	6	>sp|P0DTD1|R1AB_SARS2 Replicase polyprotein 1ab OS=Severe acute respiratory syndrome coronavirus 2 OX=2697049 GN=rep PE=1 SV=1	3.49	209.1	1.16776e+08	66	15	2	1.82	7096
	7	>sp|P52292|IMA1_HUMAN Importin subunit alpha-1 OS=Homo sapiens OX=9606 GN=KPNA2 PE=1 SV=1	2.17	471.9	1.08384e+07	8	4	0	3.78	529
	8	>tr|A0A6G7S6B2|A0A6G7S6B2_SARS2 Orf1ab polyprotein OS=Severe acute respiratory syndrome coronavirus 2 OX=2697049 GN=orf1ab PE=4 SV=1	1.71	281.2	14691998	4	1	0	0.07	7096
	9	>sp|Q9BYF1|ACE2_HUMAN Angiotensin-converting enzyme 2 OS=Homo sapiens OX=9606 GN=ACE2 PE=1 SV=2	1.23	266	8.61991e+06	10	8	2	5.47	805
	10	>tr|C0LI68|C0LI68_9NIDO Nucleoprotein OS=Bat coronavirus Hipposideros/GhanaBoo/344/2008 OX=622707 GN=N PE=3 SV=1	1.18	98.7	1.17818e+08	20	11	0	19.69	391
	#: SARS-CoV nsp8 alternative cleavage product (10 KD)
	Protein Rank	Description	|Log Prob|	Best score	Total Intensity	# of spectra	# of unique peptides	# of mod peptides	Coverage %	# AA's in protein
	1	>sp|P0C6X7|R1AB_CVHSA Replicase polyprotein 1ab OS=Human SARS coronavirus OX=694009 GN=rep PE=1 SV=1	168.15	811.6	1.01002e+10	446	67	24	5	7073
	2	>tr|E0XIZ2|E0XIZ2_9BETC 2'-O-methyltransferase OS=Bat coronavirus BM48-31/BGR/2008 OX=864596 GN=ORF1ab PE=3 SV=1	21.56	538.1	2.23875e+08	57	11	3	1.15	7064
	3	>tr|A0A6H1THD8|A0A6H1THD8_SARS2 ORF1ab polyprotein OS=Severe acute respiratory syndrome coronavirus 2 OX=2697049 GN=ORF1ab PE=4 SV=1	7.86	339.2	8947738	3	1	1	0.2	7096
	4	>tr|F1BYL7|F1BYL7_9BETC Non-structural protein 6 (Fragment) OS=Zaria bat coronavirus OX=989337 PE=4 SV=1	5.18	234.8	7.79388e+06	24	6	1	4.34	1105
	5	>sp|Q14159|SPIDR_HUMAN DNA repair-scaffolding protein OS=Homo sapiens OX=9606 GN=SPIDR PE=1 SV=2	1.72	215.3	2.6999e+07	21	13	1	9.62	915
	6	>tr|A0A023PTS3|A0A023PTS3_CVHSA Spike glycoprotein OS=Rhinolophus affinis coronavirus OX=1487703 GN=S PE=3 SV=1	1.52	159	1.35588e+07	7	4	0	3.1	1259
	7	>tr|F1BYL8|F1BYL8_9BETC Growth factor-like peptide (Fragment) OS=Zaria bat coronavirus OX=989337 PE=3 SV=1	1.42	160.3	1.44252e+07	15	12	2	3.88	2266
	8	>tr|C8YZ74|C8YZ74_CVHSA 3C-like proteinase OS=Human SARS coronavirus OX=694009 PE=3 SV=1	1.31	24.3	190785	1	1	0	0.37	4382
	9	>tr|C0KYW1|C0KYW1_9BETC Spike glycoprotein OS=Murine coronavirus MHV-1 OX=502106 GN=S PE=3 SV=1	1.28	81.4	917220	8	5	0	2.49	1363
	10	>sp|P78536|ADA17_HUMAN Disintegrin and metalloproteinase domain-containing protein 17 OS=Homo sapiens OX=9606 GN=ADAM17 PE=1 SV=1	1.27	63.5	3.79965e+06	10	7	1	6.31	824
	a: MBP-nsp12 (100 KD)
	Protein Rank	Description	|Log Prob|	Best score	Total Intensity	# of spectra	# of unique peptides	# of mod peptides	Coverage %	# AA's in protein
	1	>sp|P0C6X7|R1AB_CVHSA Replicase polyprotein 1ab OS=Human SARS coronavirus OX=694009 GN=rep PE=1 SV=1	306.15	830.3	8.08062e+08	432	100	19	9.12	7073
	2	>tr|Q0KKI6|Q0KKI6_HUMAN Immunoblobulin light chain (Fragment) OS=Homo sapiens OX=9606 PE=1 SV=1	10.8	299.5	1.55974e+07	29	6	0	26.94	219
	3	>tr|G8H304|G8H304_CVHSA Nonstructural protein 12 (Fragment) OS=Human SARS coronavirus OX=694009 PE=4 SV=1	7.46	484.8	991804	3	1	0	2.6	385
	4	>tr|E0XJ20|E0XJ20_9NIDO ORF1ab polyprotein (Fragment) OS=Bat coronavirus BM98-05/BGR/2008 OX=864603 PE=4 SV=1	6.47	199.6	4.79322e+07	15	4	1	9.19	272
	5	>tr|A0A173G2Q4|A0A173G2Q4_9NIDO ORF1ab polyprotein (Fragment) OS=Bat coronavirus OX=1508220 PE=4 SV=1	6.45	331.1	266181	2	2	1	17.09	117
	6	>tr|A0A6H1Z339|A0A6H1Z339_SARS2 ORF1ab polyprotein (Fragment) OS=Severe acute respiratory syndrome coronavirus 2 OX=2697049 GN=ORF1ab PE=4 SV=1	6.08	392.7	22432492	8	2	0	3.44	349
	7	>tr|E0XJ12|E0XJ12_9NIDO ORF1ab polyprotein (Fragment) OS=Bat coronavirus BM98-07/BGR/2008 OX=864604 PE=4 SV=1	5.11	513.7	2.56156e+06	5	2	0	2.94	272
	8	>sp|P05981|HEPS_HUMAN Serine protease hepsin OS=Homo sapiens OX=9606 GN=HPN PE=1 SV=1	3.85	434.4	3.36142e+06	6	3	0	3.84	417
	9	>tr|A0A679GH89|A0A679GH89_SARS2 ORF1ab polyprotein (Fragment) OS=Severe acute respiratory syndrome coronavirus 2 OX=2697049 GN=orf1ab PE=3 SV=1	3.27	160	217285	1	1	1	23.33	60
	10	>tr|A0A6B9UY82|A0A6B9UY82_SARS2 ORF1ab polyprotein (Fragment) OS=Severe acute respiratory syndrome coronavirus 2 OX=2697049 GN=orf1ab PE=3 SV=1	1.75	165.2	46541.5	1	1	0	13.68	95
	b: HSP60 GroEL (60 KD)
	Protein Rank	Description	|Log Prob|	Best score	Total Intensity	# of spectra	# of unique peptides	# of mod peptides	Coverage %	# AA's in protein
	1	>tr|A0A140NH65|A0A140NH65_ECOBD 60 kDa chaperonin OS=Escherichia coli (strain B / BL21-DE3) OX=469008 GN=groL PE=3 SV=1	301.45	772.3	2.18454e+09	435	54	15	68.61	548
	2	>tr|A0A140NCD0|A0A140NCD0_ECOBD Maltodextrin-binding protein OS=Escherichia coli (strain B / BL21-DE3) OX=469008 GN=ECBD_4002 PE=3 SV=1	58.63	576.8	5.32874e+07	38	13	1	30.05	396
	3	>tr|A0A140SS80|A0A140SS80_ECOBD DNA-directed RNA polymerase subunit beta OS=Escherichia coli (strain B / BL21-DE3) OX=469008 GN=rpoB PE=3 SV=1	41.83	553.3	7.59768e+07	29	17	1	9.02	1342
	4	>tr|A0A140N6F1|A0A140N6F1_ECOBD Cytochrome-c3 hydrogenase OS=Escherichia coli (strain B / BL21-DE3) OX=469008 GN=ECBD_0744 PE=3 SV=1	28.3	481.6	4.10869e+06	12	6	0	10.76	567
	5	>tr|A0A140N745|A0A140N745_ECOBD NADH-quinone oxidoreductase subunit C/D OS=Escherichia coli (strain B / BL21-DE3) OX=469008 GN=nuoC PE=3 SV=1	17.71	434.1	9.03855e+06	6	5	0	7.5	600
	6	>tr|A0A140NCI6|A0A140NCI6_ECOBD Elongation factor Tu OS=Escherichia coli (strain B / BL21-DE3) OX=469008 GN=tuf PE=3 SV=1	15.9	405.7	1.20703e+06	7	5	0	10.41	394
	7	>tr|A0A140NDC7|A0A140NDC7_ECOBD Protein translocase subunit SecD OS=Escherichia coli (strain B / BL21-DE3) OX=469008 GN=secD PE=3 SV=1	15.82	365.9	3.07982e+06	7	7	1	12.58	604
	8	>tr|A0A140N587|A0A140N587_ECOBD Bifunctional polymyxin resistance protein ArnA OS=Escherichia coli (strain B / BL21-DE3) OX=469008 GN=arnA PE=3 SV=1	15.66	343	7.00168e+06	7	7	0	8.64	660
	9	>tr|A0A140NGD0|A0A140NGD0_ECOBD Alpha,alpha-phosphotrehalase OS=Escherichia coli (strain B / BL21-DE3) OX=469008 GN=ECBD_3794 PE=3 SV=1	13.35	407.1	702711	4	4	0	5.99	551
	10	>tr|A0A140N683|A0A140N683_ECOBD RNA polymerase sigma factor RpoD OS=Escherichia coli (strain B / BL21-DE3) OX=469008 GN=rpoD PE=3 SV=1	9.98	391.5	4.07681e+07	27	18	4	16.48	613
	c: MBP (40 KD)
	Protein Rank	Description	|Log Prob|	Best score	Total Intensity	# of spectra	# of unique peptides	# of mod peptides	Coverage %	# AA's in protein
	1	>tr|A0A140NCD0|A0A140NCD0_ECOBD Maltodextrin-binding protein OS=Escherichia coli (strain B / BL21-DE3) OX=469008 GN=ECBD_4002 PE=3 SV=1	49.14	500.8	4.22836e+07	39	10	0	22.73	396
	2	>tr|A0A140NH65|A0A140NH65_ECOBD 60 kDa chaperonin OS=Escherichia coli (strain B / BL21-DE3) OX=469008 GN=groL PE=3 SV=1	42.23	674.9	7.6572e+06	25	13	4	24.45	548
	3	>tr|A0A140NCI6|A0A140NCI6_ECOBD Elongation factor Tu OS=Escherichia coli (strain B / BL21-DE3) OX=469008 GN=tuf PE=3 SV=1	35.53	528.6	1.44632e+07	27	10	1	21.83	394
	4	>tr|A0A140NFZ9|A0A140NFZ9_ECOBD Chaperone protein DnaJ OS=Escherichia coli (strain B / BL21-DE3) OX=469008 GN=dnaJ PE=3 SV=1	28.83	579.9	18583183	30	14	0	25.27	376
	5	>tr|A0A140NAC7|A0A140NAC7_ECOBD UDP-glucose 6-dehydrogenase OS=Escherichia coli (strain B / BL21-DE3) OX=469008 GN=ECBD_1631 PE=3 SV=1	15.54	418.3	8.38437e+06	14	8	2	15.72	388
	6	>tr|A0A140NAN5|A0A140NAN5_ECOBD Porin Gram-negative type OS=Escherichia coli (strain B / BL21-DE3) OX=469008 GN=ECBD_2666 PE=3 SV=1	15.39	471.4	2.93107e+06	7	3	0	8.01	362
	7	>tr|A0A140N6C1|A0A140N6C1_ECOBD DNA gyrase subunit B OS=Escherichia coli (strain B / BL21-DE3) OX=469008 GN=gyrB PE=3 SV=1	14.75	366.1	1.87865e+07	13	5	1	5.1	804
	8	>tr|A0A140NCC1|A0A140NCC1_ECOBD Glycerol-3-phosphate acyltransferase OS=Escherichia coli (strain B / BL21-DE3) OX=469008 GN=plsB PE=3 SV=1	11.67	392.5	4.11203e+06	11	10	3	9.29	807
	9	>tr|A0A140NAX3|A0A140NAX3_ECOBD FAD-dependent pyridine nucleotide-disulphide oxidoreductase OS=Escherichia coli (strain B / BL21-DE3) OX=469008 GN=ECBD_2492 PE=4 SV=1	10.65	625	1501192	5	5	0	10.83	434
	10	>tr|A0A140N9P4|A0A140N9P4_ECOBD Dual-specificity RNA methyltransferase RlmN OS=Escherichia coli (strain B / BL21-DE3) OX=469008 GN=rlmN PE=3 SV=1	9.41	341.1	4.31363e+06	8	6	0	12.76	384
	d: Elongation factor Tu (30 KD)
	Protein Rank	Description	|Log Prob|	Best score	Total Intensity	# of spectra	# of unique peptides	# of mod peptides	Coverage %	# AA's in protein
	1	>tr|A0A140NCI6|A0A140NCI6_ECOBD Elongation factor Tu OS=Escherichia coli (strain B / BL21-DE3) OX=469008 GN=tuf PE=3 SV=1	90.96	646.9	7.13093e+07	73	20	3	43.91	394
	2	>tr|A0A140NB96|A0A140NB96_ECOBD Transcriptional regulator, LacI family OS=Escherichia coli (strain B / BL21-DE3) OX=469008 GN=ECBD_2908 PE=4 SV=1	58.65	676.8	4.17324e+07	33	14	4	33.61	363
	3	>tr|A0A140NH65|A0A140NH65_ECOBD 60 kDa chaperonin OS=Escherichia coli (strain B / BL21-DE3) OX=469008 GN=groL PE=3 SV=1	56.6	604.5	1.14037e+07	20	14	3	26.28	548
	4	>tr|A0A140NCD0|A0A140NCD0_ECOBD Maltodextrin-binding protein OS=Escherichia coli (strain B / BL21-DE3) OX=469008 GN=ECBD_4002 PE=3 SV=1	50.39	545.8	2.99506e+07	40	14	1	36.87	396
	5	>tr|A0A140N870|A0A140N870_ECOBD Alcohol dehydrogenase GroES domain protein OS=Escherichia coli (strain B / BL21-DE3) OX=469008 GN=ECBD_1566 PE=3 SV=1	43.95	521.9	7.59601e+06	19	10	0	26.3	346
	6	>tr|A0A140N9P4|A0A140N9P4_ECOBD Dual-specificity RNA methyltransferase RlmN OS=Escherichia coli (strain B / BL21-DE3) OX=469008 GN=rlmN PE=3 SV=1	34.55	507.6	9.13492e+06	14	12	0	27.08	384
	7	>tr|A0A140NCC1|A0A140NCC1_ECOBD Glycerol-3-phosphate acyltransferase OS=Escherichia coli (strain B / BL21-DE3) OX=469008 GN=plsB PE=3 SV=1	34.35	449.8	1.47224e+07	21	13	2	14	807
	8	>tr|A0A140NFK0|A0A140NFK0_ECOBD Methionine synthase OS=Escherichia coli (strain B / BL21-DE3) OX=469008 GN=ECBD_4018 PE=3 SV=1	26.76	413.2	5.15134e+06	17	13	1	9.13	1227
	9	>tr|A0A140NFJ8|A0A140NFJ8_ECOBD ABC transporter related OS=Escherichia coli (strain B / BL21-DE3) OX=469008 GN=ECBD_3492 PE=4 SV=1	23.52	577.5	1.93069e+06	8	6	0	20.13	308
	10	>tr|A0A140N8V5|A0A140N8V5_ECOBD Phospholipase D/Transphosphatidylase OS=Escherichia coli (strain B / BL21-DE3) OX=469008 GN=ECBD_1095 PE=3 SV=1	22.28	490	4.94522e+06	14	11	0	20.84	451
	e: 30S ribosomal protein S3 (20 KD)
	Protein Rank	Description	|Log Prob|	Best score	Total Intensity	# of spectra	# of unique peptides	# of mod peptides	Coverage %	# AA's in protein
	1	>tr|A0A140N4K1|A0A140N4K1_ECOBD 30S ribosomal protein S3 OS=Escherichia coli (strain B / BL21-DE3) OX=469008 GN=rpsC PE=3 SV=1	60.15	726.8	1.23601e+08	83	19	5	55.36	233
	2	>tr|A0A140NCI6|A0A140NCI6_ECOBD Elongation factor Tu OS=Escherichia coli (strain B / BL21-DE3) OX=469008 GN=tuf PE=3 SV=1	35.22	435.6	8970904	22	12	1	26.9	394
	3	>tr|A0A140NH65|A0A140NH65_ECOBD 60 kDa chaperonin OS=Escherichia coli (strain B / BL21-DE3) OX=469008 GN=groL PE=3 SV=1	33.94	673.8	7.7583e+06	12	9	2	16.79	548
	4	>tr|A0A140NCD0|A0A140NCD0_ECOBD Maltodextrin-binding protein OS=Escherichia coli (strain B / BL21-DE3) OX=469008 GN=ECBD_4002 PE=3 SV=1	27.28	500.1	8.91367e+06	22	12	1	28.54	396
	5	>tr|A0A140N7J1|A0A140N7J1_ECOBD 50S ribosomal protein L2 OS=Escherichia coli (strain B / BL21-DE3) OX=469008 GN=rplB PE=1 SV=1	17.58	478.1	1.22558e+07	24	15	1	37	273
	6	>tr|A0A140NE28|A0A140NE28_ECOBD Glycoside hydrolase family 4 OS=Escherichia coli (strain B / BL21-DE3) OX=469008 GN=ECBD_3912 PE=3 SV=1	13.42	517.8	1.46635e+07	12	8	0	12.86	451
	7	>tr|A0A140N771|A0A140N771_ECOBD Stringent starvation protein B OS=Escherichia coli (strain B / BL21-DE3) OX=469008 GN=ECBD_0519 PE=4 SV=1	13.28	420	1.39828e+07	14	6	1	29.09	165
	8	>tr|A0A140N2D9|A0A140N2D9_ECOBD Chromosomal replication initiator protein DnaA OS=Escherichia coli (strain B / BL21-DE3) OX=469008 GN=dnaA PE=3 SV=1	12.22	408.4	5.60742e+06	17	13	1	19.27	467
	9	>tr|A0A140SSB0|A0A140SSB0_ECOBD Uridine phosphorylase OS=Escherichia coli (strain B / BL21-DE3) OX=469008 GN=ECBD_4198 PE=3 SV=1	12.19	405.5	3.84331e+06	11	8	3	30.31	254
	10	>tr|A0A140NFQ1|A0A140NFQ1_ECOBD Co-chaperone protein DjlA OS=Escherichia coli (strain B / BL21-DE3) OX=469008 GN=djlA PE=3 SV=1	11.67	448.1	14253583	21	8	0	19.19	271
